# Molecular relationships between SARS-CoV-2 Spike protein and LIFR, a pneumonia protective IL-6 family cytokine receptor

**DOI:** 10.1101/2021.04.18.440296

**Authors:** Mtakai Ngara, Geoffrey Henry Siwo

## Abstract

The fine-tuned control of immune responses is attained by pairs of activating and inhibitory signaling receptors which modulate the quality and magnitude of immune responses. Some viruses exploit these pathways to enter host cells as well as interfere with immune responses. Here, we report that the SARS-CoV-1/2 Spike proteins (S) contain a potential inhibitory tyrosine-based immunoreceptor motif (ITIM) with the D614G variant occurring within this motif. Through an *in silico* screen of ITIM-containing human proteins, we find that the S-located ITIM is closely related to a previously reported ITIM in the cytoplasmic tail of the human Leukemia Inhibitory Factor Receptor (LIFR), a pneumonia protective IL-6 family cytokine receptor. To infer potential functional interactions between SARS-CoV-2 infection and LIFR expression, we performed single-cell transcriptome analysis of public datasets of lung tissues from healthy individuals and COVID-19 patients. We show that transcripts of *LIFR* and its ligand *LIF* are highly expressed in SARS-CoV-2 susceptible lung cells from mild and severe COVID-19 patients but not in healthy individuals. In addition, the human endogenous retroviral envelope gene (*ERVW-1*) encoding a fusogenic protein of the same functional class as the S protein, is induced in SARS-CoV-2 susceptible cell subpopulations in COVID-19 patients with no detectable expression in healthy individuals. We also report that pulmonary epithelial cells express transcripts of several immunoreceptors including the ITIM-containing antibody receptor *FCGR2B* which is detectable in healthy and severe COVID-19 cases but not in mild cases. These results suggest that molecular dysregulation of ITIM-mediated inhibitory signaling by the SARS-CoV-2 S protein may play a role in COVID-19 immunopathology.
