## Supplementary Table 1 for "Molecular relationships between SARS-CoV-2 Spike protein and LIFR, a pneumonia protective IL-6 family cytokine receptor"

### Sheet: Sheet1
Elm Name	Instances	Positions	View in Jmol	Elm Description	Cell Compartment	Pattern	PHI-Blast Instance Mapping	Structural Filter Info	Probability
	(Matched Sequence)
CLV_C14_Caspase3-7	TTLDS	108-112 [A]	-	Caspase-3 and Caspase-7 cleavage site.	cytosol,	[DSTE][^P][^DEWHFYC]D[GSAN]	-	-	0.003094
	TITDA	284-288 [A]	-		nucleus
	DTTDA	571-575 [A]	-
	TLADA	827-831 [A]	-
CLV_NRD_NRD_1	FRK	456-458 [A]	456-458	N-Arg dibasic convertase (NRD/Nardilysin) cleavage site (X-|-R-K or R-|-R-X).	extracellular,	(.RK)|(RR[^KR])	-	Output	0.007465
	RRA	682-684 [A]	-		Golgi apparatus,
					cell surface
CLV_PCSK_KEX2_1	KRF	77-79 [A]	-	Yeast kexin 2 cleavage site (K-R-|-X or R-R-|-X).	extracellular,	[KR]R.	-	-	0.007973
	RRA	682-684 [A]	-		Golgi apparatus
	KRS	814-816 [A]	-
	KRV	1038-1040 [A]	-
CLV_PCSK_PC1ET2_1	KRF	77-79 [A]	-	NEC1/NEC2 cleavage site (K-R-|-X).	extracellular,	KR.	-	-	0.003903
	KRS	814-816 [A]	-		Golgi apparatus,
	KRV	1038-1040 [A]	-		Golgi membrane
CLV_PCSK_SKI1_1	RTFLL	273-277 [A]	-	Subtilisin/kexin isozyme-1 (SKI1) cleavage site ([RK]-X-[hydrophobic]-[LTKF]-|-X).	endoplasmic reticulum lumen,	[RK].[AILMFV][LTKF].	-	Output	0.006821
	KSFTV	304-308 [A]	-		endoplasmic reticulum,
	KKFLP	557-561 [A]	-		Golgi apparatus,
	RALTG	765-769 [A]	-		extracellular
	RLITG	995-999 [A]	-
	KNFTT	1073-1077 [A]	-
	KYFKN	1154-1158 [A]	1154-1158
	KGVKL	1266-1270 [A]	-
DEG_Nend_Nbox_1	MFV	1-3 [A]	-	N-terminal motif that initiates protein degradation by binding to the N-box of N-recognins. This N-degron variant comprises N-terminal a bulky hydrophobic residue as destabilizing residue.	cytosol	^M{0,1}[FYLIW][^P]	-	-	0.0002302
DEG_SCF_FBW7_1	LTPGDS	249-254 [A]	-	The TPxxS phospho-dependent degron binds the FBW7 F box proteins of the SCF (Skp1_Cullin-Fbox) complex.	cytosol,	[LIVMP].{0,2}(T)P..([ST])	-	-	0.0007138
					nucleus
DOC_ANK_TNKS_1	VRQIAPGQ	407-414 [A]	407-414	The Tankyrase binding motif interacts with the ankyrin repeat domain region in Tankyrase-1 and Tankyrase-2 to facilitate the PARsylation of the target proteins.	nucleus,	.R..[PGAV][DEIP]G.	-	Output	0.0003538
	YRFNGIGV	904-911 [A]	904-911		cytosol,
					Chromosome, telomeric region,
					spindle pole,
					exon-exon junction complex,
					beta-catenin destruction complex
DOC_CKS1_1	YLTPGD	248-253 [A]	-	Phospho-dependent motif that mediates docking of CDK substrates and regulators to cyclin-CDK-bound Cks1.	cytosol,	[MPVLIFWYQ].(T)P..	-	-	0.001991
	VITPGT	597-602 [A]	-		nucleus
	QLTPTW	628-633 [A]	-
	YKTPPI	789-794 [A]	-
DOC_MAPK_gen_1	RLDKVEAEVQI	983-993 [A]	983-993	MAPK interacting molecules (e.g. MAPKKs, substrates, phosphatases) carry docking motif that help to regulate specific interaction in the MAPK cascade. The classic motif approximates (R/K)xxxx#x# where # is a hydrophobic residue.	nucleus,	[KR]{0,2}[KR].{0,2}[KR].{2,4}[ILVM].[ILVF]	-	Output	0.004324
					cytosol
DOC_MAPK_MEF2A_6	KRFDNPVLPF	77-86 [A]	-	A kinase docking motif that mediates interaction towards the ERK1/2 and p38 subfamilies of MAP kinases.	nucleus,	[RK].{2,4}[LIVMP].[LIV].[LIVMF]	-	Output	0.002584
	RFDNPVLPF	78-86 [A]	-		cytosol,
	KNHTSPDVDL	1157-1166 [A]	1157-1166		Transcription factor complex
	KWPWYIWLGF	1211-1220 [A]	-
DOC_PP1_RVXF_1	KNKCVNFN	535-542 [A]	-	Protein phosphatase 1 catalytic subunit (PP1c) interacting motif binds targeting proteins that dock to the substrate for dephosphorylation. The motif defined is [RK]{0,1}[VI][^P][FW].	nucleus,	..[RK].{0,1}[VIL][^P][FW].	-	-	0.0008301
	QSKRVDFC	1036-1043 [A]	-		protein phosphatase type 1 complex,
	SKRVDFC	1037-1043 [A]	-		cytosol
DOC_PP2A_B56_1	LDPLSET	293-299 [A]	-	Docking site required for the regulatory subunit B56 of PP2A for protein dephosphorylation.	nucleus,	([LMFYWIC]..I.E)|(L..[IVLWC].E).	-	Output	0.001458
	LIDLQEL	1197-1203 [A]	1197-1203		kinetochore,
					chromosome, centromeric region,
					cytosol
DOC_PP2B_LxvP_1	LFLP	54-57 [A]	-	Docking motif in calcineurin substrates that binds at the interface of the catalytic CNA and regulatory CNB subunits.	cytosol,	L.[LIVAPM]P	-	Output	0.002296
	LHAP	518-521 [A]	518-521		calcineurin complex,
	LQIP	894-897 [A]	-		nucleus
DOC_PP4_FxxP_1	FDNP	79-82 [A]	-	The FxxP-like docking motif recognized by the EVH1 domains of the PPP4R3 regulatory subunits of the PP4 holoenzyme	nucleus,	F..P	-	-	0.001731
	FYEP	1109-1112 [A]	-		nucleoplasm
DOC_USP7_MATH_1	PLVSS	9-13 [A]	-	The USP7 MATH domain binding motif variant based on the MDM2 and p53 interactions.	nucleus	[PA][^P][^FYWIL]S[^P]	-	-	0.01239
	PGDSS	251-255 [A]	-
	PTESI	322-326 [A]	-
	PKKST	527-531 [A]	-
	ASQSI	688-692 [A]	-
	AENSV	701-705 [A]	-
	PDPSK	807-811 [A]	-
DOC_USP7_UBL2_3	KIYSK	202-206 [A]	-	The USP7 CTD domain binding motif variant based on the ICP0 and DNMT1 interactions	nucleus	K...K	-	Output	0.003742
	KCTLK	300-304 [A]	-
	KSNLK	458-462 [A]	458-462
	KQIYK	786-790 [A]	-
DOC_WW_Pin1_4	SKHTPI	205-210 [A]	-	The Class IV WW domain interaction motif is recognised primarily by the Pin1 phosphorylation-dependent prolyl isomerase.	cytosol,	...([ST])P.	-	Output	0.01543
	SYLTPG	247-252 [A]	-		nucleus
	YGVSPT	380-385 [A]	380-385
	AGSTPC	475-480 [A]	475-480
	LDITPC	585-590 [A]	-
	SVITPG	596-601 [A]	-
	DQLTPT	627-632 [A]	-
	QTNSPR	677-682 [A]	-
	IYKTPP	788-793 [A]	-
	NHTSPD	1158-1163 [A]	1158-1163
LIG_14-3-3_CanoR_1	RSSVL	44-48 [A]	-	Canonical Arg-containing phospho-motif mediating a strong interaction with 14-3-3 proteins.	nucleus,	R[^DE]{0,2}[^DEPG]([ST])(([FWYLMV].)|([^PRIKGN]P)|([^PRIKGN].{2,4}[VILMFWYP]))	-	Output	0.004477
	RVYSSANNCTF	158-168 [A]	-		internal side of plasma membrane,
	RFQTLL	237-242 [A]	-		cytosol
	RFASVY	346-351 [A]	346-351
	RVYSTGSNVF	634-643 [A]	-
	RRARSVA	682-688 [A]	-
	RARSVA	683-688 [A]	-
	RSVASQSIIAY	685-695 [A]	-
	RLQSLQ	1000-1005 [A]	-
LIG_AP2alpha_2	DPF	138-140 [A]	-	DPF/W motif binds alpha and beta subunits of AP2 adaptor complex.	clathrin-coated endocytic vesicle,	DP[FW]	-	-	0.0001192
					cytosol
LIG_APCC_ABBA_1	VLPFND	83-88 [A]	-	Amphipathic motif that is involved in APC/C inhibition by binding of CDH1/CDC20. In metazoan cyclin A, the motif also acts as a degron, enabling the cyclin's degradation in prometaphase.	spindle pole,	[ILVMF].[ILMVP][FHY].[DE]	-	Output	0.0003843
	LCPFGE	335-340 [A]	335-340		nucleus,
	VAIHAD	622-627 [A]	-		cytosol
LIG_BRCT_BRCA1_1	VSQPF	171-175 [A]	-	Phosphopeptide motif which directly interacts with the BRCT (carboxy-terminal) domain of the Breast Cancer Gene BRCA1 with low affinity	nucleus,	.(S)..F	-	Output	0.001912
	NSASF	370-374 [A]	370-374		BRCA1-BARD1 complex
	QSYGF	493-497 [A]	493-497
	GSNVF	639-643 [A]	-
LIG_CaM_IQ_9	TYVTQQLIRAAEIRAS	1006-1021 [A]	-	Helical peptide motif responsible for Ca2+-independent binding of the CaM . The motif is manly characterized by a hydrophobic residue at position 1, a highly conserved Gln at position 2, basic charges at positions 6 and 11, and a variable Gly at position 7	intracellular,	[ACLIVTM][^P][^P][ILVMFCT]Q[^P][^P][^P][RK][^P]{4,5}[RKQ][^P][^P]	-	-	6.368e-05
					cytosol
LIG_Clathr_ClatBox_1	LMDLE	176-180 [A]	-	Clathrin box motif found on cargo adaptor proteins, it interacts with the beta propeller structure located at the N-terminus of Clathrin heavy chain.	cytosol,	L[IVLMF].[IVLMF][DE]	-	-	0.0003406
					Golgi apparatus,
					cytoskeleton,
					clathrin-coated endocytic vesicle,
					Golgi trans-face
LIG_CtBP_PxDLS_1	PINLV	209-213 [A]	-	The PxDLS motif interacts with the NAD-dependent repressor CtBP proteins.	nucleus,	(P[LVIPME][DENS][LM][VASTRG])|(G[LVIPME][DENS][LM][VASTRG]((K)|(.[KR])))	-	-	0.0001173
	PVSMT	728-732 [A]	-		cytosol,
					transcriptional repressor complex
LIG_eIF4E_1	YVTQQLI	1007-1013 [A]	-	Motif binding to the dorsal surface of eIF4E.	cytosol	Y....L[VILMF]	-	-	0.0001891
LIG_FHA_1	SFTRGVY	31-37 [A]	-	Phosphothreonine motif binding a subset of FHA domains that show a preference for a large aliphatic amino acid at the pT+3 position.	nucleus	..(T)..[ILV].	-	Output	0.008662
	HSTQDLF	49-55 [A]	-
	SKTQSLL	112-118 [A]	-
	NATNVVI	122-128 [A]	-
	PRTFLLK	272-278 [A]	-
	TITDAVD	284-290 [A]	-
	QPTESIV	321-327 [A]	-
	GQTGKIA	413-419 [A]	413-419
	DFTGCVI	428-434 [A]	428-434
	QPTNGVG	498-504 [A]	498-504
	KSTNLVK	529-535 [A]	-
	TGTGVLT	547-553 [A]	-
	DTTDAVR	571-577 [A]	-
	PQTLEIL	579-585 [A]	-
	TPTWRVY	630-636 [A]	-
	AYTMSLG	694-700 [A]	-
	NFTISVT	717-723 [A]	-
	SVTTEIL	721-727 [A]	-
	VTTEILP	722-728 [A]	-
	DCTMYIC	737-743 [A]	-
	KNTQEVF	776-782 [A]	-
	YKTPPIK	789-795 [A]	-
	QYTSALL	872-878 [A]	-
	GVTQNVL	910-916 [A]	910-916
	LITGRLQ	996-1002 [A]	-
	YVTQQLI	1007-1013 [A]	-
	MVTIMLC	1229-1235 [A]	-
LIG_FHA_2	FGTTLDS	106-112 [A]	-	Phosphothreonine motif binding a subset of FHA domains that have a preference for an acidic amino acid at the pT+3 position.	nucleus,	..(T)..[DE].	-	Output	0.008286
	YLTPGDS	248-254 [A]	-		Replication fork
	NGTITDA	282-288 [A]	-
	TKTSVDC	732-738 [A]	-
	KVTLADA	825-831 [A]	-
	NNTVYDP	1134-1140 [A]	-
	NHTSPDV	1158-1164 [A]	1158-1164
LIG_GBD_Chelix_1	IAGLIAIVM	1221-1229 [A]	-	Amphipatic alpha helix that binds the GTPase-binding domain (GBD) in WASP and N-WASP.	extracellular exosome,	[ILV][VA][^P][^P][LI][^P][^P][^P][LM]	-	-	9.792e-05
					vesicle membrane,
					cytosol,
					actin cytoskeleton,
					cell-cell junction
LIG_LIR_Apic_2	TKRFDNP	76-82 [A]	-	Apicomplexa specific variant of the canonical LIR motif that binds to Atg8 protein family members to mediate processes involved in autophagy.	cytosol,	[EDST].{0,2}[WFY]..P	-	Output	0.003371
	SYLTP	247-251 [A]	-		cytoplasmic side of late endosome membrane
	DYNYKLP	420-426 [A]	420-426
LIG_LIR_Gen_1	TWFHAI	63-68 [A]	-	Canonical LIR motif that binds to Atg8 protein family members to mediate processes involved in autophagy.	cytosol,	[EDST].{0,2}[WFY][^RKPG][^PG][ILV]	-	Output	0.003057
	TFEYV	167-171 [A]	-		cytoplasmic side of late endosome membrane
	DGYFKI	198-203 [A]	-
	TRFQTL	236-241 [A]	-
	TRFASV	345-350 [A]	345-350
	SFELL	514-518 [A]	514-518
	EVFAQV	780-785 [A]	-
	DLLFNKV	820-826 [A]	-
LIG_LIR_Nem_3	DLFLPF	53-58 [A]	-	Nematode-specific variant of the canonical LIR motif that binds to Atg8 protein family members to mediate processes involved in autophagy.	cytosol,	[EDST].{0,2}[WFY]..[ILVFY]	-	Output	0.006362
	TWFHAI	63-68 [A]	-		cytoplasmic side of late endosome membrane
	DPFLGV	138-143 [A]	-
	ESEFRVY	154-160 [A]	-
	SEFRVY	155-160 [A]	-
	EFRVY	156-160 [A]	-
	TFEYV	167-171 [A]	-
	EFVFKNI	191-197 [A]	-
	DGYFKIY	198-204 [A]	-
	TRFQTL	236-241 [A]	-
	TRFASV	345-350 [A]	345-350
	SASFSTF	371-377 [A]	371-377
	SFSTF	373-377 [A]	373-377
	EGFNCY	484-489 [A]	484-489
	SFELL	514-518 [A]	514-518
	SFGGV	591-595 [A]	-
	TPTWRVY	630-636 [A]	-
	TWRVY	632-636 [A]	-
	EVFAQV	780-785 [A]	-
	DFGGF	796-800 [A]	-
	DLLFNKV	820-826 [A]	-
	TVYDPL	1136-1141 [A]	-
LIG_PCNA_TLS_4	KEELDKYF	1149-1156 [A]	-	The PCNA binding motifs include the PIP Box, PIP degron, the APIM and the TLS motif. These motifs are found in proteins involved in DNA replication, repair, methylation and cell cycle control.	nucleoplasm,	[KR]..[ILM](([DE][^P][FY][FLI])|([G][^P][FY][FLI].{0,1}[KR]))	-	-	8.188e-06
					nucleus,
					nuclear body
LIG_Pex14_2	FLPFF	55-59 [A]	-	Fxxx[WF] motifs are present in Pex19 and S. cerevisiae Pex5 cytosolic receptors that bind to peroxisomal membrane docking member, Pex14	cytosol,	F...[WF]	-	Output	0.0004628
	FNCYF	486-490 [A]	486-490		peroxisome,
					glycosome
LIG_PTB_Apo_2	QFCNDPFL	134-141 [A]	-	These phosphorylation-independent motifs bind to Dab-like PTB domains. Binding is not driven by contacts at the 0 or FY position, but instead is dependent upon the large number of hydrophobic and hydrogen bond contacts between motif and domain.	cytosol,	(.[^P].NP.[FY].)|(.[ILVMFY].N..[FY].)	-	-	0.0003108
	IVNNTVYD	1132-1139 [A]	-		internal side of plasma membrane,
					integrin,
					receptor complex,
					cytoplasmic membrane-bounded vesicle
LIG_PTB_Phospho_1	IVNNTVY	1132-1138 [A]	-	This phosphorylation-dependent motif binds to Shc-like and IRS-like PTB domains. The pTyr is positioned within a highly basic-charged anchoring pocket. A hydrophobic residue -5 (compared to pY) increases the affinity of the interaction.	internal side of plasma membrane,	(.[^P].NP.(Y))|(.[ILVMFY].N..(Y))	-	-	0.0001352
					cytosol,
					integrin,
					receptor complex,
					cytoplasmic membrane-bounded vesicle
LIG_RGD	RGD	403-405 [A]	403-405	The RGD motif can be found in many proteins of the extracellular matrix and it is recognized by different members of the integrin family. The structure of the tenth type III module of fibronectin has shown that the RGD motif lies on an exposed flexible lo	extracellular,	RGD	-	Output	0.0002366
					integrin
LIG_SH2_CRK	YNYLY	449-453 [A]	449-453	CRK family SH2 domain binding motif.	actin cytoskeleton,	(Y)[^EPILVFYW][^HDEW][PLIV][^DEW]	-	Output	0.001515
	YKTPP	789-793 [A]	-		cytosol
	YDPLQ	1138-1142 [A]	-
LIG_SH2_GRB2like	YTNS	28-31 [A]	-	GRB2-like Src Homology 2 (SH2) domains binding motif	Early endosome,	(Y)([EDST]|[MLIVAFYHQW])N.	-	-	0.0003175
	YSNN	707-710 [A]	-		cytosol
LIG_SH2_NCK_1	YSSAN	160-164 [A]	-	NCK Src Homology 2 (SH2) domain binding motif	plasma membrane,	(Y)[DESTNA][^GWFY][VPAI][DENQSTAGYFP]	-	Output	0.0008293
	YNSAS	369-373 [A]	369-373		actin cytoskeleton,
					cytosol,
					host cell plasma membrane
LIG_SH2_PTP2	YIWL	1215-1218 [A]	-	SH-PTP2 and phospholipase C-gamma Src Homology 2 (SH2) domains binding motif.	cytosol	(Y)[IV].[VILP]	-	-	0.0002454
LIG_SH2_SRC	YQDV	612-615 [A]	-	Src-family Src Homology 2 (SH2) domains binding motif.	cytosol	(Y)[QDEVAIL][DENPYHI][IPVGAHS]	-	-	0.0008729
	YVPA	1067-1070 [A]	-
LIG_SH2_STAP1	YTNSF	28-32 [A]	-	STAP1 Src Homology 2 (SH2) domain Class 2 binding motif	plasma membrane	(Y)[DESTA][^GP][^GP][ILVFMWYA]	-	-	0.001026
	YECDI	660-664 [A]	-
	YTMSL	695-699 [A]	-
	YTSAL	873-877 [A]	-
	YEQYI	1206-1210 [A]	-
LIG_SH2_STAT3	YVSQ	170-173 [A]	-	YXXQ motif found in the cytoplasmic region of cytokine receptors that bind STAT3 SH2 domain.	cytosol	(Y)..Q	-	Output	0.0007975
	YGFQ	495-498 [A]	495-498
	YQTQ	674-677 [A]	-
	YVTQ	1007-1010 [A]	-
	YEPQ	1110-1113 [A]	-
LIG_SH2_STAT5	YTNS	28-31 [A]	-	STAT5 Src Homology 2 (SH2) domain binding motif.	cytosol	(Y)[VLTFIC]..	-	Output	0.003296
	YFAS	91-94 [A]	-
	YVSQ	170-173 [A]	-
	YFKI	200-203 [A]	-
	YLTP	248-251 [A]	-
	YVGY	266-269 [A]	-
	YLQP	269-272 [A]	-
	YFPL	489-492 [A]	489-492
	YTMS	695-698 [A]	-
	YICG	741-744 [A]	-
	YTSA	873-876 [A]	-
	YVTQ	1007-1010 [A]	-
	YVPA	1067-1070 [A]	-
	YFKN	1155-1158 [A]	1155-1158
	YIKW	1209-1212 [A]	-
	YIWL	1215-1218 [A]	-
LIG_SH3_2	PSKPSK	809-814 [A]	-	This is the motif recognized by class II SH3 domains	cytosol,	P..P.[KR]	-	-	0.001111
					plasma membrane,
					focal adhesion
LIG_SH3_3	VFLVLLP	3-9 [A]	-	This is the motif recognized by those SH3 domains with a non-canonical class I recognition specificity	plasma membrane,	...[PV]..P	-	Output	0.01317
	TRGVYYP	33-39 [A]	-		focal adhesion,
	FDNPVLP	79-85 [A]	-		cytosol
	FEYVSQP	168-174 [A]	-
	EPLVDLP	224-230 [A]	-
	ESIVRFP	324-330 [A]	-
	PATVCGP	521-527 [A]	521-527
	TDAVRDP	573-579 [A]	-
	GVSVITP	594-600 [A]	-
	LPDPSKP	806-812 [A]	-
	GLTVLPP	857-863 [A]	-
	NNTVYDP	1134-1140 [A]	-
	VYDPLQP	1137-1143 [A]	-
LIG_SUMO_SIM_anti_2	SLLIVN	116-121 [A]	-	Motif for the antiparallel beta augmentation mode of non-covalent binding to SUMO protein.	PML body,	[DEST]{1,10}.{0,1}[VIL][DESTVILMA][VIL][VILM].[DEST]{0,5}	-	-	0.002349
	TLEILD	581-586 [A]	-		nucleus,
					nuclear body
LIG_SUMO_SIM_par_1	QTLEILD	580-586 [A]	-	Motif for the parallel beta augmentation mode of non-covalent binding to SUMO protein.	PML body,	[DEST]{0,5}.[VILPTM][VIL][DESTVILMA][VIL].{0,1}[DEST]{1,10}	-	Output	0.004545
	EILDIT	583-588 [A]	-		nucleus,
	FTISVTTE	718-725 [A]	-		nuclear body
	SLIDLQE	1196-1202 [A]	1196-1202
	AIVMVT	1226-1231 [A]	-
LIG_TRAF2_1	PAQE	1069-1072 [A]	-	Major TRAF2-binding consensus motif. Members of the tumor necrosis factor receptor (TNFR) superfamily initiate intracellular signaling by recruiting the C-domain of the TNFR-associated factors (TRAFs) through their cytoplasmic tails.	cytosol	[PSAT].[QE]E	-	-	0.0043
LIG_TRAF6	HFPREGVFV	1088-1096 [A]	-	TRAF6 binding site. Members of the tumor necrosis factor receptor (TNFR) superfamily initiate intracellular signaling by recruiting the C-domain of the TNFR-associated factors (TRAFs) through their cytoplasmatic tails.	cytosol	..P.E..[FYWHDE].	-	-	0.001715
LIG_TYR_ITIM	VLYQDV	610-615 [A]	-	ITIM (immunoreceptor tyrosine-based inhibitory motif). Phosphorylation of the ITIM motif, found in the cytoplasmic tail of some inhibitory receptors (KIRs) that bind MHC Class I, leads to the recruitment and activation of a protein tyrosine phosphatase.	cytosol	[ILV].(Y)..[ILV]	-	-	0.0002992
LIG_UBA3_1	LMDLEGK	176-182 [A]	-	UBA3 adenylation domain binding motif variant based on the UBE2M and UBE2F interactions.	nucleus	[ILM][ILMF].{1,2}[ILM].{0,4}K	-	Output	0.001196
	LIDLQELGK	1197-1205 [A]	1197-1205
LIG_WD40_WDR5_VDV_1	EILDI	583-587 [A]	-	This WDR5-binding motif binds to a cleft between blades 5 and 6 of the WD40 repeat domain of WDR5, opposite of the Win motif-binding site, to mediate assembly of histone modification complexes.	nucleus,	[ED].{0,3}[VIL]D[VI]	-	-	0.0002939
					histone methyltransferase complex
LIG_WD40_WDR5_VDV_2	TNVVIKV	124-130 [A]	-	Fungi-specific variant of the WDR5-binding motif that binds to a cleft between blades 5 and 6 of the WD40 repeat domain of WDR5, opposite of the Win motif-binding site, to mediate assembly of histone modification complexes.	nucleus,	[EDSTY].{0,4}[VIPLA][TSDEKR][ILVA]	-	Output	0.04678
	EPLVDL	224-229 [A]	-		histone methyltransferase complex
	TRFASV	345-350 [A]	345-350
	DPQTLEI	578-584 [A]	-
	TLEILDI	581-587 [A]	-
	EILDI	583-587 [A]	-
	SFGGVSV	591-597 [A]	-
	TNFTISV	716-722 [A]	-
	TISV	719-722 [A]	-
	TLADA	827-831 [A]	-
	SRLDKVEA	982-989 [A]	982-989
	DKVEAEV	985-991 [A]	985-991
	EAEV	988-991 [A]	988-991
	TQQLIRA	1009-1015 [A]	-
	EIRASA	1017-1022 [A]	-
	YDPLQPEL	1138-1145 [A]	-
	DPLQPEL	1139-1145 [A]	-
	TSPDVDL	1160-1166 [A]	1160-1166
	SPDVDL	1161-1166 [A]	1161-1166
	DVDL	1163-1166 [A]	1163-1166
	SGINASV	1170-1176 [A]	1170-1176
LIG_WW_1	PPAY	25-28 [A]	-	PPXY is the motif recognized by WW domains of Group I	cytosol,	PP.Y	-	-	0.0001257
					integral plasma membrane protein,
					integral membrane protein,
					plasma membrane
MOD_CDK_SPK_2	QTNSPR	677-682 [A]	-	Short version of the CDK phosphorylation site which shows specificity towards a lysine/arginine residue at the [ST] +2 position.	microtubule,	...([ST])P[RK]	-	-	0.001929
					cytosol,
					origin recognition complex,
					cycloplasmic cyclin-dependent protein kinase holoenzyme complex,
					spindle,
					nucleus
MOD_CDK_SPxK_1	YGVSPTK	380-386 [A]	380-386	Canonical version of the CDK phosphorylation site which shows specificity towards a lysine/arginine residue at the [ST]+3 position.	nucleus,	...([ST])P.[KR]	-	Output	0.001929
	QTNSPRR	677-683 [A]	-		cycloplasmic cyclin-dependent protein kinase holoenzyme complex,
					cytosol
MOD_CDK_SPxxK_3	DQLTPTWR	627-634 [A]	-	Longer version of the CDK phosphorylation site which shows specificity towards a lysine/arginine residue at position +4 after the phospho-Ser/Thr	cycloplasmic cyclin-dependent protein kinase holoenzyme complex,	...([ST])P..[RK]	-	-	0.001929
	IYKTPPIK	788-795 [A]	-		origin recognition complex,
					spindle,
					microtubule,
					cytosol,
					nucleus
MOD_CK1_1	SNVTWFH	60-66 [A]	-	CK1 phosphorylation site	cytosol,	S..([ST])...	-	-	0.01704
	SKHTPIN	205-211 [A]	-		nucleus
	SYLTPGD	247-253 [A]	-
	SGWTAGA	256-262 [A]	-
	SVITPGT	596-602 [A]	-
	STGSNVF	637-643 [A]	-
	SYQTQTN	673-679 [A]	-
	SVASQSI	686-692 [A]	-
	SNNSIAI	708-714 [A]	-
	SVTTEIL	721-727 [A]	-
	SFCTQLN	758-764 [A]	-
	SKPSKRS	810-816 [A]	-
	SKRSFIE	813-819 [A]	-
	SGWTFGA	884-890 [A]	-
	SLQTYVT	1003-1009 [A]	-
	SNGTHWF	1097-1103 [A]	-
	SCCSCLK	1239-1245 [A]	-
	SCGSCCK	1249-1255 [A]	-
MOD_CK2_1	NNKSWME	148-154 [A]	-	Casein kinase 2 (CK2) phosphorylation site	protein kinase CK2 complex,	...([ST])..E	-	-	0.01457
	QGFSALE	218-224 [A]	-		nucleus,
	SKRSFIE	813-819 [A]	-		cytosol
	ELDSFKE	1144-1150 [A]	-
MOD_CMANNOS	WYIW	1214-1217 [A]	-	Motif for attachment of a mannosyl residue to a tryptophan	extracellular	(W)..W	-	-	4.692e-05
MOD_GlcNHglycan	VSGT	70-73 [A]	-	Glycosaminoglycan attachment site	extracellular,	[ED]{0,3}.(S)[GA].	-	Output	0.01792
	SSAN	161-164 [A]	-		Golgi apparatus
	FSAL	220-223 [A]	-
	SSGW	255-258 [A]	-
	NSAS	370-373 [A]	370-373
	TSAL	874-877 [A]	-
	TSGW	883-886 [A]	-
	ASAN	1020-1023 [A]	-
	QSAP	1054-1057 [A]	-
	VSGN	1122-1125 [A]	-
	DISGI	1168-1172 [A]	1168-1172
	ISGI	1169-1172 [A]	1169-1172
MOD_GSK3_1	PAYTNSFT	26-33 [A]	-	GSK3 phosphorylation recognition site	cytosol,	...([ST])...[ST]	-	Output	0.02679
	FRSSVLHS	43-50 [A]	-		nucleus
	YFASTEKS	91-98 [A]	-
	IFGTTLDS	105-112 [A]	-
	TLDSKTQS	109-116 [A]	-
	NNKSWMES	148-155 [A]	-
	INITRFQT	233-240 [A]	-
	SYLTPGDS	247-254 [A]	-
	GDSSSGWT	252-259 [A]	-
	FNATRFAS	342-349 [A]	342-349
	LYNSASFS	368-375 [A]	368-375
	LTGTGVLT	546-553 [A]	-
	SYQTQTNS	673-680 [A]	-
	AENSVAYS	701-708 [A]	-
	TNFTISVT	716-723 [A]	-
	LPVSMTKT	727-734 [A]	-
	TKTSVDCT	732-739 [A]	-
	CGDSTECS	743-750 [A]	-
	GTITSGWT	880-887 [A]	-
	HLMSFPQS	1048-1055 [A]	-
	QIITTDNT	1113-1120 [A]	-
	CCMTSCCS	1235-1242 [A]	-
MOD_N-GLC_1	VNLTTR	16-21 [A]	-	Generic motif for N-glycosylation. It was shown that Trp, Asp, and Glu are uncommon before the Ser/Thr position. Efficient glycosylation usually occurs when ~60 residues or more separate the glycosylation acceptor site from the C-terminus.	extracellular,	.(N)[^P][ST]..	Output	Output	0.005018
	SNVTWF	60-65 [A]	-		Golgi apparatus,		Summary
	TNGTKR	73-78 [A]	-		endoplasmic reticulum
	NNATNV	121-126 [A]	-
	NNKSWM	148-153 [A]	-
	NNCTFE	164-169 [A]	-
	INITRF	233-238 [A]	-
	ENGTIT	281-286 [A]	-
	PNITNL	330-335 [A]	330-335
	FNATRF	342-347 [A]	342-347
	TNTSNQ	602-607 [A]	-
	VNCTEV	615-620 [A]	-
	VNNSYE	656-661 [A]	-
	SNNSIA	708-713 [A]	-
	TNFTIS	716-721 [A]	-
	FNFSQI	800-805 [A]	-
	KNFTTA	1073-1078 [A]	-
	SNGTHW	1097-1102 [A]	-
	VNNTVY	1133-1138 [A]	-
	KNHTSP	1157-1162 [A]	1157-1162
MOD_N-GLC_2	NNC	164-166 [A]	-	Atipical motif for N-glycosylation site. Examples are Human CD69, which is uniquely glycosylated at typical (Asn-X-Ser/Thr) and atypical (Asn-X-Cys) motifs, beta protein C	extracellular,	(N)[^P]C	-	Output	0.0002973
	NLC	334-336 [A]	334-336		Golgi apparatus,
	NKC	536-538 [A]	-		endoplasmic reticulum
MOD_NEK2_1	LVSSQC	10-15 [A]	-	NEK2 phosphorylation motif with preferred Phe, Leu or Met in the -3 position to compensate for less favorable residues in the +1 and +2 position.	centrosome,	[FLM][^P][^P]([ST])[^DEP][^DE]	-	Output	0.009798
	FRSSVL	43-48 [A]	-		Ndc80 complex,
	LHRSYL	244-249 [A]	-		condensed nuclear chromosome outer kinetochore,
	LSETKC	296-301 [A]	-		cytosol,
	FNATRF	342-347 [A]	342-347		nucleus
	LYNSAS	368-373 [A]	368-373
	FRKSNL	456-461 [A]	456-461
	LTGTGV	546-551 [A]	-
	LTESNK	552-557 [A]	-
	FTISVT	718-723 [A]	-
	MTKTSV	731-736 [A]	-
	FNFSQI	800-805 [A]	-
	LAGTIT	878-883 [A]	-
	LAATKM	1024-1029 [A]	-
	LGQSKR	1034-1039 [A]	-
	LHVTYV	1063-1068 [A]	-
MOD_OFUCOSY	CCMTSC	1235-1240 [A]	-	Site for attachment of a fucose residue to a serine.	extracellular	C.{3,5}([ST])C	-	-	4.617e-05
	CMTSCCSC	1236-1243 [A]	-
	CLKGCCSC	1243-1250 [A]	-
	CCSCGSC	1247-1253 [A]	-
	CSCGSC	1248-1253 [A]	-
MOD_PIKK_1	LVSSQCV	10-16 [A]	-	(ST)Q motif which is phosphorylated by PIKK family members.	nucleus,	...([ST])Q..	-	Output	0.00923
	TTRTQLP	19-25 [A]	-		cytosol
	LHSTQDL	48-54 [A]	-
	DSKTQSL	111-117 [A]	-
	EYVSQPF	169-175 [A]	-
	SYQTQTN	673-679 [A]	-
	SVASQSI	686-692 [A]	-
	SFCTQLN	758-764 [A]	-
	DKNTQEV	775-781 [A]	-
	FNFSQIL	800-806 [A]	-
	IGVTQNV	909-915 [A]	909-915
	TYVTQQL	1006-1012 [A]	-
	WFVTQRN	1102-1108 [A]	-
MOD_PK_1	RFASVYA	346-352 [A]	346-352	Phosphorylase kinase phosphorylation site	cytosol	[RK]..(S)[VI]..	-	Output	0.0009418
	RARSVAS	683-689 [A]	-
MOD_PKA_1	KKSTNLV	528-534 [A]	-	Main preference for PKA-type AGC kinase phosphorylation.	cAMP-dependent protein kinase complex,	[RK][RK].([ST])[^P]..	-	-	0.002315
					cytosol,
					nucleus
MOD_PKA_2	FRSSVLH	43-49 [A]	-	Secondary preference for PKA-type AGC kinase phosphorylation.	cytosol,	.R.([ST])[^P]..	-	Output	0.009458
	FRKSNLK	456-462 [A]	456-462		nucleus,
	IRASANL	1018-1024 [A]	-		cAMP-dependent protein kinase complex
MOD_Plk_1	SNVTWFH	60-66 [A]	-	Ser/Thr residue phosphorylated by the Plk1 kinase	centralspindlin complex,	.[DNE][^PG][ST](([FYILMVW]..)|([^PEDGKN][FWYLIVM]).)	-	Output	0.007674
	NNKSWME	148-154 [A]	-		nucleus,
	NNCTFEY	164-170 [A]	-		spindle,
	INITRFQ	233-239 [A]	-		gamma-tubulin complex,
	FNATRFA	342-348 [A]	342-348		midbody,
	VNNSYEC	656-662 [A]	-		cytosol,
	AENSVAY	701-707 [A]	-		kinetochore,
	SNNSIAI	708-714 [A]	-		spindle midzone,
	TNFTISV	716-722 [A]	-		nuclear condensin complex,
	VDCTMYI	736-742 [A]	-		cleavage furrow,
	FNFSQIL	800-806 [A]	-		nucleoplasm,
	TDNTFVS	1117-1123 [A]	-		microtubule organizing center
	VNNTVYD	1133-1139 [A]	-
MOD_Plk_2-3	ENGTITD	281-287 [A]	-	Ser/Thr residue phosphorylated by Plk2 and Plk3	nucleus,	[DE]..([ST])[EDILMVFWY](([DE].)|(.[DE]))	-	-	0.002175
	DPQTLEI	578-584 [A]	-		nucleolus,
	ELDSFKE	1144-1150 [A]	-		cytosol,
					SCF ubiquitin ligase complex,
					centrosome,
					centriole
MOD_Plk_4	FRSSVLH	43-49 [A]	-	Ser/Thr residue phosphorylated by Plk4	nucleus,	..[^IRFW]([ST])[ILMVFWY][ILMVFWY].	-	Output	0.006019
	SNVTWFH	60-66 [A]	-		cytosol,
	KTQSLLI	113-119 [A]	-		SCF ubiquitin ligase complex,
	NNKSWME	148-154 [A]	-		cleavage furrow,
	RFQTLLA	237-243 [A]	-		centriole,
	PTESIVR	322-328 [A]	-		gamma-tubulin ring complex,
	RFASVYA	346-352 [A]	346-352		centriolar satellite,
	GGVSVIT	593-599 [A]	-		pericentriolar material
	ASQSIIA	688-694 [A]	-
	VDCTMYI	736-742 [A]	-
	NGLTVLP	856-862 [A]	-
	AISSVLN	972-978 [A]	972-978
	SLQTYVT	1003-1009 [A]	-
	LHVTYVP	1063-1069 [A]	-
	TDNTFVS	1117-1123 [A]	-
	VNNTVYD	1133-1139 [A]	-
	VMVTIML	1228-1234 [A]	-
MOD_ProDKin_1	SKHTPIN	205-211 [A]	-	Proline-Directed Kinase (e.g. MAPK) phosphorylation site in higher eukaryotes.	cytosol,	...([ST])P..	-	Output	0.01543
	SYLTPGD	247-253 [A]	-		nucleus
	YGVSPTK	380-386 [A]	380-386
	AGSTPCN	475-481 [A]	475-481
	LDITPCS	585-591 [A]	-
	SVITPGT	596-602 [A]	-
	DQLTPTW	627-633 [A]	-
	QTNSPRR	677-683 [A]	-
	IYKTPPI	788-794 [A]	-
	NHTSPDV	1158-1164 [A]	1158-1164
MOD_SUMO_for_1	FKEE	1148-1151 [A]	-	Motif recognised for modification by SUMO-1	nucleus,	[VILMAFP](K).E	-	-	0.001914
					PML body
MOD_SUMO_rev_2	DPLSETKCT	294-302 [A]	-	Inverted version of SUMOylation motif recognized for modification by SUMO-1	PML body,	[SDE].{0,5}[DE].(K).{0,1}[AIFLMPSTV]	-	Output	0.0128
	SETKCT	297-302 [A]	-		nucleus
	SNNLDSKV	438-445 [A]	438-445
TRG_Cilium_RVxP_2	RVQPT	319-323 [A]	-	The RVxPx motif is located in the cytoplasmatic tails of vesicular cargoes. It allows the interaction with proteins that permit the vesicle budding from the trans-Golgi-network and its posterior transport to the plasma membrane of the cilia	cilium,	RV.P.	-	-	0.0002731
					cytosol
TRG_ENDOCYTIC_2	YFKI	200-203 [A]	-	Tyrosine-based sorting signal responsible for the interaction with mu subunit of AP (Adaptor Protein) complex	plasma membrane,	Y..[LMVIF]	-	Output	0.002587
	YNYL	449-452 [A]	449-452		clathrin-coated endocytic vesicle,
	YFPL	489-492 [A]	489-492		cytosol
	YQDV	612-615 [A]	-
	YGSF	756-759 [A]	-
	YHLM	1047-1050 [A]	-
	YDPL	1138-1141 [A]	-
	YIWL	1215-1218 [A]	-
TRG_ER_diArg_1	PRR	681-683 [A]	-	The di-Arg ER retention motif is defined by two consecutive arginine residues (RR) or with a single residue insertion (RXR). The motif is completed by an adjacent hydrophobic/arginine residue which may be on either side of the Arg pair.	cytosol,	([LIVMFYWPR]R[^YFWDE]{0,1}R)|(R[^YFWDE]{0,1}R[LIVMFYWPR])	-	-	0.005369
	RRAR	682-685 [A]	-		endoplasmic reticulum membrane, integral protein,
					ER-Golgi transport vesicle membrane,
					endoplasmic reticulum membrane,
					Golgi-ER transport vesicle membrane,
					rough endoplasmic reticulum,
					endoplasmic reticulum cisterna
TRG_LysEnd_APsAcLL_1	RFQTLL	237-242 [A]	-	Sorting and internalisation signal found in the cytoplasmic juxta-membrane region of type I transmembrane proteins. Targets them from the Trans Golgi Network to the lysosomal-endosomal-melanosomal compartments. Interacts with adaptor protein (AP) complexes	cytosol,	[DERQ]...L[LVI]	-	-	0.002758
	RAGCLI	646-651 [A]	-		Endocytic vesicle
	ECSNLL	748-753 [A]	-
	QIDRLI	992-997 [A]	-
TRG_Pf-PMV_PEXEL_1	KNLRE	187-191 [A]	-	Plasmodium Export Element, PEXEL, is a trafficking signal for protein cleavage by PMV protease and export from Plasmodium parasites to infected host cells.	endoplasmic reticulum,	(R.[LI].[EDQ])|(R.L..[EDQ])|(K.L.E)	-	-	0.002161
	RDLPQ	214-218 [A]	-		host cell cytoplasm,
	RDIAD	567-571 [A]	-		extracellular,
					host cell outer membrane,
					pathogen-containing vacuole membrane
